# Spatiotemporal Heterogeneity of HPV Integration Architectures Drive Oncogenic Features of Oropharyngeal Cancer

**DOI:** 10.64898/2026.10.03.756294

**Authors:** Wenjin Gu, Apurva Dhanesh Bhangale, Xiaomeng Du, Xinyi Deng, Elizabeth U. Gensterblum-Miller, Jordan Currie, Collin V. Brummel, Vital Nyabashi, Marisa Buchakjian, Keith A Casper, Steven E. Chinn, David Forner, Kelly M Malloy, Michelle L Mierzwa, Mark E Prince, Jennifer L Shah, Andrew G Shuman, Chaz L Stucken, Paul L Swiecicki, Francis P Worden, Pratyusha Yalamanchi, Jonathan B. McHugh, Krystle A. Lang Kuhs, Alan P. Boyle, Hui Jiang, Molly E. Heft Neal, Matthew E Spector, Ryan E. Mills, J. Chad Brenner

## Abstract

Viral integration is common in human papillomavirus-positive oropharyngeal squamous cell carcinoma (HPV+ OPSCC), but its structural and clinical significance remains unclear. We integrated targeted capture sequencing of 197 HPV+ OPSCCs with long-read nanopore sequencing of 17 tumors and models to characterize HPV–host rearrangements. We developed a novel quantitative informatics framework that classifies integration structures as Type1 (simple, single/low-copy) or Type2 (clustered, high-copy, rearranged). HPV integration occurred in 83% of tumors, with recurrent hotspots including *TP63, MYC, CD274, TRAF2,* and *KMT2C*. Type2 events were enriched for HPV *E2* disruption, focal human amplifications, preferential transcription, and noncanonical HPV–host RNA fusion isoforms. Type2 tumors showed increased HPV oncogene expression and activation of MYC, NF-κB/TNFα, PI3K–AKT–mTOR, Hippo/YAP–TAZ, and epithelial stemness programs. Multi-region and longitudinal analyses revealed intratumoral heterogeneity and clonal selection of Type2 architectures during progression, supporting integration structure as a potential marker of aggressive behavior and risk stratification.
