## Supplemental Table 3 for "Spatiotemporal Heterogeneity of HPV Integration Architectures Drive Oncogenic Features of Oropharyngeal Cancer"

### Sheet: Sheet1
		B	SE	Wald	df	Sig.	Exp(B)	95.0% CI for Exp(B)
								Lower	Upper
Step 1	CD4+ T-cells	-0.105	0.98	0.011	1	0.915	0.901	0.132	6.144
	CD4+ Tcm_BINARY	0.776	0.871	0.795	1	0.373	2.174	0.394	11.981
	CD4+ Tem	-0.979	0.784	1.559	1	0.212	0.376	0.081	1.746
	CD4+ memory T-cells_BINARY	0.155	0.798	0.038	1	0.846	1.168	0.244	5.582
	CD4+ naive T-cells_BINARY	-0.383	0.809	0.224	1	0.636	0.682	0.14	3.327
	CD8+ T-cells_BINARY	0.627	1.151	0.296	1	0.586	1.871	0.196	17.867
	CD8+ Tcm_BINARY	-0.466	0.761	0.375	1	0.54	0.627	0.141	2.789
	CD8+ Tem_BINARY	-0.085	0.929	0.008	1	0.927	0.919	0.149	5.669
	CD8+ naive T-cells_binary	-0.548	0.77	0.506	1	0.477	0.578	0.128	2.615
Step 2	CD4+ T-cells	-0.109	0.974	0.012	1	0.911	0.897	0.133	6.053
	CD4+ Tcm_BINARY	0.779	0.877	0.789	1	0.374	2.179	0.391	12.144
	CD4+ Tem	-0.975	0.782	1.553	1	0.213	0.377	0.081	1.748
	CD4+ memory T-cells_BINARY	0.164	0.795	0.042	1	0.837	1.178	0.248	5.59
	CD4+ naive T-cells_BINARY	-0.39	0.804	0.235	1	0.628	0.677	0.14	3.272
	CD8+ T-cells_BINARY	0.561	0.9	0.389	1	0.533	1.752	0.3	10.225
	CD8+ Tcm_BINARY	-0.469	0.758	0.383	1	0.536	0.626	0.142	2.765
	CD8+ naive T-cells_binary	-0.543	0.77	0.497	1	0.481	0.581	0.129	2.627
Step 3	CD4+ Tcm_BINARY	0.756	0.847	0.797	1	0.372	2.13	0.405	11.196
	CD4+ Tem	-0.966	0.777	1.547	1	0.214	0.381	0.083	1.744
	CD4+ memory T-cells_BINARY	0.136	0.754	0.033	1	0.857	1.146	0.261	5.026
	CD4+ naive T-cells_BINARY	-0.42	0.752	0.312	1	0.577	0.657	0.15	2.871
	CD8+ T-cells_BINARY	0.535	0.867	0.381	1	0.537	1.707	0.312	9.329
	CD8+ Tcm_BINARY	-0.502	0.705	0.507	1	0.477	0.606	0.152	2.409
	CD8+ naive T-cells_binary	-0.579	0.696	0.693	1	0.405	0.56	0.143	2.192
Step 4	CD4+ Tcm_BINARY	0.697	0.778	0.803	1	0.37	2.009	0.437	9.232
	CD4+ Tem	-0.924	0.733	1.588	1	0.208	0.397	0.094	1.67
	CD4+ naive T-cells_BINARY	-0.434	0.755	0.331	1	0.565	0.648	0.148	2.844
	CD8+ T-cells_BINARY	0.606	0.783	0.599	1	0.439	1.833	0.395	8.506
	CD8+ Tcm_BINARY	-0.486	0.696	0.487	1	0.485	0.615	0.157	2.406
	CD8+ naive T-cells_binary	-0.625	0.649	0.93	1	0.335	0.535	0.15	1.907
Step 5	CD4+ Tcm_BINARY	0.617	0.782	0.623	1	0.43	1.853	0.4	8.576
	CD4+ Tem	-0.959	0.737	1.691	1	0.193	0.383	0.09	1.626
	CD8+ T-cells_BINARY	0.352	0.638	0.304	1	0.581	1.422	0.407	4.965
	CD8+ Tcm_BINARY	-0.512	0.687	0.555	1	0.456	0.599	0.156	2.305
	CD8+ naive T-cells_binary	-0.628	0.655	0.919	1	0.338	0.534	0.148	1.926
Step 6	CD4+ Tcm_BINARY	0.581	0.785	0.549	1	0.459	1.788	0.384	8.323
	CD4+ Tem	-0.905	0.737	1.507	1	0.22	0.404	0.095	1.716
	CD8+ Tcm_BINARY	-0.331	0.596	0.308	1	0.579	0.718	0.223	2.31
	CD8+ naive T-cells_binary	-0.615	0.654	0.884	1	0.347	0.541	0.15	1.948
Step 7	CD4+ Tcm_BINARY	0.592	0.779	0.577	1	0.448	1.807	0.392	8.324
	CD4+ Tem	-1.03	0.701	2.159	1	0.142	0.357	0.09	1.41
	CD8+ naive T-cells_binary	-0.555	0.643	0.745	1	0.388	0.574	0.163	2.024
Step 8	CD4+ Tem	-0.731	0.569	1.652	1	0.199	0.481	0.158	1.468
	CD8+ naive T-cells_binary	-0.752	0.57	1.74	1	0.187	0.471	0.154	1.441
Step 9	CD8+ naive T-cells_binary	-0.6	0.559	1.15	1	0.284	0.549	0.184	1.642
