## Supplemental Table 4 for "Spatiotemporal Heterogeneity of HPV Integration Architectures Drive Oncogenic Features of Oropharyngeal Cancer"

### Sheet: Sheet1
		Episomal (Type0)	Integrated (Type1 or 2)	P value
		n=21	n=135
Sex	Female	10	16	<0.001
	Male	11	113
Smoking	Never	6	71	0.02
	Current/Former	15	57
Oxidation Pathway	Normal	18	131	0.02
	Alteration	3	4
TP53/MDM2	Normal	17	130	0.005
	Alteration	4	5
