## Supplemental Table 8 for "Spatiotemporal Heterogeneity of HPV Integration Architectures Drive Oncogenic Features of Oropharyngeal Cancer"

Gene
EWSATI
TSBP1
AC104964.4
AL096794.1
AC005355.1
AC109454.3
AC027117.1
POCIB-GALNTA
TRIM59
STOX1
VSIG10
LINC00319
AC015802.6
ST6GALNAC2
FOXD1
STEAPIB
DNAH17-AS1
Ac021876.1
AC015983.2
AKAP8P1
ARHGEF39
MELK
ALI33477.1
SGO2
NEK2
ASPM
KIF14
EcT2
RFC4
HIST1H1C
AL031777.3
RECQL4
TULP3
Bx470102.2
RHEX
MRPL51
UBE2SP1
cDcA3
FOXM1
NCAPD2
UBE2S
SIDT1
ITPR1
ZNF253
DNAJC15
L3MBTL3
YPEL2
UPRT
CYSLTR2
P2RY14
SLC46A3
PTGER4
PRKAR2B
ZNF613
VNN2
HS3ST3B1
CD300A
CSF2RA
NYNRIN
RIPK3
SSPO
NKX2-3
CYP4B1
CYP4F12
ZNF793
ZNF443
ZNF573
ZNF433
ZNF709
CNTN4
ENOX1
ZNFI75
ADGRDI
Ac009041.2
ADGRe2
A0024592.2
BCAS1
TRNP1
NDRG2
CAPNI4
CEACAM6
RNF180
Ac104260.2
KCNJ8
NFASC
SRPX2
AL359715.1
BMPS
LPIN1
ARHGAP40
PLEKHA6
TJP3
ARHGEF4O
AC102945.2
KALRN
CPEB2
DusP10
ACO11755.1
LGALS9C
TBCID3
DNASE1L3
ACKR2
LMO2
AMOT
NEXMIF
TRIL
ABAT
ARPCA4-TTLL3
AC126773.5
NR4A2
PTGSI
SPTBN4
ROBO3
TBKBP1
CDK8
GSKIP
NFKBIZ
AL196531.2
AL136531.3
